# Simultaneous analysis of single-cell gene expression and morphology provides new insight into how microglia change with age

**DOI:** 10.1101/2025.02.28.640888

**Authors:** Douglas E. Henze, Andy P. Tsai, Tony Wyss-Coray, Stephen R. Quake

**Affiliations:** Department of Bioengineering, Stanford University, Stanford, CA, USA; Department of Neuroalogy and Neurological Sciences, Stanford University School of Medicine, Stanford, CA, USA; Wu Tsai Neurosciences Institute, Stanford University, Stanford, CA, USA; The Phil and Penny Knight Initiative for Brain Resilience, Stanford University, Stanford, CA, USA; Department of Applied Physics, Stanford University, Stanford, CA, USA; Chan Zuckerberg Initiative, Redwood City, CA, USA

## Abstract

Cellular morphology is intimately connected with function. While the link between morphology and functional states has been studied extensively, the role of subcellular transcript localization in cellular function remains unclear. Here we use microglia, the brain’s resident macrophages, as a model to dissect the interaction of morphology, transcript localization, and function. Using multiplexed error-robust fluorescence in situ hybridization combined with fluorescent immunohistochemistry, we analyzed transcript distribution and morphology simultaneously in young and aged mouse brains. Our approach revealed how mRNA spatial organization varies across microglial states. We identified distinct transcript localization patterns within microglial processes and uncovered morphological heterogeneity within transcriptomically defined populations. Notably, we found a subpopulation of disease-associated microglia with a ramified morphology (displaying numerous processes), challenging the conventional assumption between morphology and microglial states. Finally, we found that aging not only alters the distribution of compartmentalized mRNAs but also reshapes their colocalization networks, shifting microglial functions from synaptic maintenance and phagocytic processes in younger brains to migration and catabolic pathways in older brains. Our findings highlight the role of subcellular transcript organization in shaping microglial morphology and function, offering new avenues for studying and modulating microglial states in health, disease, and aging.
