## Supplemental Sheet 2 for "Simultaneous analysis of single-cell gene expression and morphology provides new insight into how microglia change with age"

### Sheet: Young_Soma
gene_type1	gene_type2	pval-adjusted	pval	z_score	contact_count	permutation_mean	permutation_std	fold_changes
Laptm5	Lrp1	0.00663574	0.000109395	3.69627	18	16.101	11.5719	1.30944
Bin1	Laptm5	0.0184715	0.000377171	3.36903	22	12.176	10.5568	1.31354
Csf1r	Ctss	0.000823972	9.17911e-06	4.28398	18	11.796	12.9954	1.32119
Cx3cr1	Nav3	0.0196738	0.000406525	3.34831	12	8.186	8.5903	1.37728
Ctss	Cx3cr1	0.000276221	2.63625e-06	4.55364	25	14.05	11.377	1.37762
Csf3r	Laptm5	0.00471811	7.23324e-05	3.80005	17	13.09	9.80012	1.38095
Neat1	Pacs2	0.015594	0.000305667	3.42654	6	5.6	8.59498	1.40043
Lrp1	P2ry12	0.0268365	0.000591369	3.24301	9	7.515	8.0672	1.4035
Laptm5	Pld4	0.0431593	0.00106186	3.07236	10	5.324	7.13099	1.41267
Csf3r	Cx3cr1	0.00154824	1.90663e-05	4.11851	16	13.392	9.72705	1.41326
Il10ra	Laptm5	3.28947e-05	2.34458e-07	5.03861	35	17.67	11.5927	1.41845
Cx3cr1	Inpp5d	0.0107769	0.00019694	3.54415	14	4.447	7.9105	1.41867
Cx3cr1	Lrp1	3.3017e-05	2.35548e-07	5.03773	27	15.318	11.6604	1.42487
Cx3cr1	Neat1	0.00942369	0.000167111	3.58722	9	5.321	8.05052	1.43025
Csf1r	Itgb5	6.40053e-05	5.07312e-07	4.88878	12	10.072	10.9271	1.44673
C1qb	Cx3cr1	0.0185634	0.000379905	3.36704	7	4.617	7.18436	1.45805
Arhgap5	Csf1r	0.0269829	0.000595129	3.2412	7	5.787	6.6864	1.46779
Cx3cr1	P2ry13	0.0183309	0.000372897	3.37217	8	3.858	6.92226	1.47008
Itgb5	Laptm5	0.000147146	1.29059e-06	4.70161	12	10.196	9.74815	1.47168
Ctss	Hexb	1.31414e-05	8.48197e-08	5.22986	20	12.346	10.69	1.48575
Cx3cr1	Itgb5	7.01797e-05	5.60225e-07	4.86921	18	10.288	9.70239	1.48826
Hexb	Lrp1	9.74789e-06	6.01503e-08	5.29304	26	14.843	10.3213	1.49498
Hexb	Nav3	0.00273779	3.74086e-05	3.96042	15	7.158	7.78478	1.49592
Hexb	P2ry12	8.96985e-06	5.47574e-08	5.31018	21	11.724	10.3853	1.50202
C1qb	Csf1r	0.00103942	1.19291e-05	4.22534	9	4.492	8.01403	1.50436
Abca9	Laptm5	0.0142956	0.000275392	3.45476	9	6.158	6.50233	1.51598
Cx3cr1	Hexb	4.63957e-14	3.61306e-17	8.34327	44	27.83	15.9689	1.51889
Nav3	P2ry12	0.0381588	0.000915409	3.11639	7	3.167	5.6665	1.52964
Hexb	Ssh2	0.0184254	0.000375883	3.36997	11	5.556	6.0686	1.53052
Cd33	Laptm5	0.0316202	0.000722554	3.18549	8	5.949	5.77149	1.53112
Hexb	Laptm5	2.5043e-15	1.53704e-18	8.70869	37	28.066	15.5086	1.53396
Laptm5	P2ry12	1.76662e-08	4.55866e-11	6.48091	16	12.262	11.4519	1.53479
Hexb	P2ry6	0.044459	0.00110352	3.06086	10	3.566	5.38966	1.54083
Csf1r	Neat1	2.02311e-05	1.37789e-07	5.13943	17	6.371	9.29306	1.54747
Ctsz	Cx3cr1	0.00745916	0.000126022	3.66017	8	5.317	6.49395	1.54981
Csf1r	Grn	0.00283515	3.92178e-05	3.94913	9	3.794	6.74326	1.55054
Cx3cr1	Ssh2	0.00542473	8.57431e-05	3.75769	10	5.717	6.71795	1.55171
Arhgap45	Laptm5	0.016775	0.000334227	3.4022	6	3.384	5.86943	1.55421
Laptm5	Prkcd	0.0223312	0.000473077	3.30607	6	2.805	5.86739	1.5606
Inpp5d	Laptm5	8.91033e-05	7.36819e-07	4.81478	6	5.541	8.21741	1.56981
Csf3r	Hexb	1.88756e-05	1.27436e-07	5.15409	17	12.441	8.67933	1.57896
Bin1	Cx3cr1	1.45898e-08	3.72628e-11	6.51125	16	12.856	10.8262	1.58496
Hexb	Pld4	0.00171064	2.13259e-05	4.09262	7	4.803	6.45747	1.59292
Cx3cr1	Tmem119	1.82332e-06	8.89249e-09	5.63227	8	7.818	8.99797	1.59398
Ank2	Pink1	0.0374979	0.000896831	3.12243	8	2.626	5.13254	1.59412
C1qb	Laptm5	0.000373052	3.70529e-06	4.48154	9	4.742	6.94248	1.59963
Csf1r	Plxna4	0.000947172	1.07328e-05	4.24907	9	3.013	6.80548	1.60139
Bin1	Lrp1	0.000226315	2.10595e-06	4.60064	16	5.959	7.45852	1.60533
Csf1r	Cx3cr1	1.56453e-31	1.65204e-35	12.3812	50	30.78	19.8789	1.60641
Cx3cr1	Grn	0.00433184	6.52963e-05	3.82534	6	3.452	6.00679	1.62065
Bin1	Hexb	1.80195e-07	6.28998e-10	6.07267	17	11.977	9.55296	1.62386
Csf1r	Slc6a6	7.51445e-05	6.0552e-07	4.85382	9	4.81	7.61668	1.62629
Csf1r	Hexb	8.37993e-27	1.27199e-30	11.4432	57	27.186	17.7448	1.62683
Cx3cr1	Lair1	0.0136779	0.000261307	3.46889	13	4.199	5.23453	1.62956
Grn	Laptm5	0.00534856	8.43628e-05	3.76175	8	3.219	5.65853	1.63136
Csf1r	Plcg2	3.09234e-05	2.19796e-07	5.05096	17	5.98	7.70111	1.6366
Laptm5	Tmem119	4.80352e-07	1.95913e-09	5.88761	12	6.798	8.82056	1.6406
Ctss	Laptm5	2.22287e-11	2.7873e-14	7.51771	11	13.3	11.3967	1.64263
Bin1	Neat1	7.48344e-05	6.01092e-07	4.85528	6	3.29	7.50173	1.65536
Il10ra	Plcg2	0.0323445	0.000743481	3.17722	6	3.675	4.61221	1.65577
Il10ra	Itgb5	0.000497641	5.14309e-06	4.41107	11	6.673	6.64578	1.65603
Hexb	Maf	0.031788	0.000727541	3.1835	7	4.533	4.62039	1.65986
Laptm5	Ssh2	0.000168205	1.49417e-06	4.67162	10	5.57	6.82204	1.66216
Laptm5	Mpeg1	0.000219743	2.01869e-06	4.60945	7	4.086	6.79148	1.67041
Aplp2	Gnas	0.038748	0.000931588	3.11122	6	4.01	4.52235	1.67223
Csf1r	P2ry12	1.93189e-16	9.43472e-20	9.01965	24	12.337	13.2307	1.6755
Csf1r	Laptm5	2.25365e-38	1.93351e-42	13.6026	46	28.709	19.7614	1.68191
Csf1r	Lrp1	3.09652e-17	1.32832e-20	9.23198	28	15.858	13.0455	1.6939
Csf1r	P2ry13	2.015e-06	9.9204e-09	5.61338	8	3.761	7.6168	1.69812
Cx3cr1	Laptm5	1.09276e-31	1.08176e-35	12.4151	56	30.756	17.6508	1.69819
Bin1	Il10ra	4.5644e-06	2.50624e-08	5.45087	25	6.963	7.47276	1.69907
Lrp1	Tmem119	0.000521554	5.47972e-06	4.39732	10	3.856	6.00934	1.70326
Csf1r	Il10ra	1.30401e-17	5.5078e-21	9.32579	36	18.354	13.0876	1.70571
Bin1	Inpp5d	0.00590374	9.45645e-05	3.73311	9	2.175	5.10004	1.70616
Hexb	Tmem119	3.48515e-07	1.33633e-09	5.95054	17	6.628	8.1675	1.71055
Cx3cr1	Maf	0.00261563	3.53354e-05	3.97402	9	4.931	5.28156	1.72348
Bin1	Tmem119	0.00121034	1.41696e-05	4.18642	7	2.945	5.51546	1.72359
C1qc	Csf1r	7.01797e-05	5.60419e-07	4.86914	8	3.19	6.47814	1.72584
Csf1r	Tmem119	3.26559e-12	3.46979e-15	7.78558	12	7.293	10.0696	1.73543
C1qb	Il10ra	0.00965532	0.000171995	3.5797	6	2.507	4.6286	1.73866
Il10ra	P2ry12	7.71911e-07	3.22468e-09	5.80467	7	5.536	7.62145	1.74029
Csf1r	Prkcd	6.52212e-06	3.79211e-08	5.37675	6	2.986	7.2661	1.75229
Abca9	Hexb	0.000365306	3.61871e-06	4.48658	11	5.67	5.75092	1.75448
Lrp1	Pld4	0.00376863	5.4916e-05	3.86778	7	2.65	4.89532	1.75536
Csf1r	Nav3	5.08458e-11	6.61054e-14	7.40393	17	6.515	9.93688	1.76297
Cx3cr1	Plcg2	9.28092e-06	5.71464e-08	5.3024	12	6.576	6.77524	1.76314
Gnas	Pink1	0.000533876	5.61623e-06	4.39198	7	3.782	5.71861	1.76377
Cx3cr1	P2ry12	2.97459e-18	1.09934e-21	9.49516	20	12.826	11.8136	1.76397
Hexb	Plcg2	7.47156e-05	5.99599e-07	4.85577	17	6.83	6.16092	1.76542
Csf1r	Inpp5d	1.27046e-11	1.5679e-14	7.59259	9	5.231	9.47226	1.77265
Csf1r	Pld4	1.12814e-08	2.65051e-11	6.56223	19	6.163	8.10441	1.77282
Csf1r	Csf3r	1.32744e-14	8.58531e-18	8.51149	28	14.074	10.6854	1.777
C1qb	Csf3r	0.0333273	0.000772347	3.16615	7	2.436	3.88674	1.78411
Il10ra	Pld4	0.00229445	3.0103e-05	4.012	6	3.471	4.94491	1.78848
Cd33	Csf1r	3.58635e-05	2.61062e-07	5.018	12	5.406	6.25588	1.79256
Csf3r	Slc6a6	0.0420769	0.00102939	3.08162	6	2.168	3.73343	1.79371
Hexb	Il10ra	4.16839e-15	2.66843e-18	8.64593	40	17.338	10.5938	1.80059
Gria1	Pink1	0.0465719	0.00117194	3.0428	7	1.849	3.80275	1.80191
Csf1r	Itga9	4.80978e-08	1.35223e-10	6.31484	13	5.185	7.45878	1.8135
Irf8	Lrp1	0.00330053	4.69404e-05	3.90589	6	1.498	4.61585	1.82057
Ank2	Aplp2	0.00538298	8.50122e-05	3.75984	7	3.433	4.43769	1.82131
C1qc	Hexb	0.00081398	9.05706e-06	4.28695	9	2.896	5.067	1.82662
Ank2	Slc1a2	5.39036e-06	3.05751e-08	5.41541	8	6.264	6.28965	1.83199
Arhgap45	Csf1r	1.40699e-07	4.82848e-10	6.11498	9	4.385	7.14769	1.83584
Hexb	Itgb5	1.3402e-11	1.66281e-14	7.58497	18	10.133	8.69061	1.84421
Laptm5	P2ry6	2.58854e-05	1.81937e-07	5.08695	6	3.339	5.78697	1.85174
Csf1r	Ssh2	7.49047e-09	1.72524e-11	6.62594	12	5.722	7.27278	1.86343
Laptm5	Trem2	0.00067253	7.30118e-06	4.3346	7	1.975	5.02953	1.86515
Csf3r	Il10ra	1.55784e-07	5.38399e-10	6.09759	9	7.046	6.69625	1.86563
Cx3cr1	Il10ra	3.55107e-24	6.56194e-28	10.8882	44	18.068	11.853	1.87235
Il10ra	Nav3	1.04853e-05	6.50467e-08	5.27871	7	4.493	5.92436	1.87533
Il10ra	Lrp1	2.81755e-10	4.55569e-13	7.1433	21	9.15	7.67166	1.88106
Gria1	Slc1a2	0.00183284	2.31153e-05	4.07391	14	3.565	4.48979	1.88323
Itgb5	P2ry12	1.49991e-06	7.19641e-09	5.66865	7	3.999	6.21136	1.88489
Arhgap5	Csf3r	0.0289091	0.000649632	3.21614	8	2.664	3.40346	1.90806
Inpp5d	Lrp1	1.53358e-05	1.00299e-07	5.19878	8	2.302	5.42185	1.91477
Csf1r	Tlr7	0.00655335	0.000107388	3.70097	6	1.709	3.90708	1.93049
Hexb	Mpeg1	1.34071e-07	4.28248e-10	6.13409	11	4.298	6.06855	1.93588
Bin1	Csf1r	4.68186e-28	6.48863e-32	11.6985	35	12.721	12.2455	1.93786
Igf1r	Lrp1	0.00568825	9.04338e-05	3.74434	6	1.806	3.88773	1.94262
Arhgap5	Il10ra	0.00332439	4.73455e-05	3.90381	12	4.293	3.98739	1.94717
Csf1r	Lair1	4.59367e-07	1.7735e-09	5.90404	10	3.64	5.82398	1.96546
Csf3r	Pld4	0.00144689	1.75794e-05	4.13719	6	2.478	3.94012	1.97615
P2ry12	P2ry13	4.57647e-05	3.39479e-07	4.96729	7	1.99	4.87671	1.97771
Csf3r	Plcg2	0.00276979	3.81857e-05	3.95551	7	2.809	3.75704	1.98162
Csf1r	Ctsz	1.2698e-11	1.55871e-14	7.59335	9	4.515	7.38396	1.98486
Lair1	Lrp1	0.00970091	0.000173243	3.57781	6	1.811	3.47894	1.99154
Il10ra	Lair1	0.00383266	5.60841e-05	3.86264	8	2.021	3.6198	1.99742
Laptm5	Mertk	1.1382e-09	2.08072e-12	6.93159	13	4.716	6.49	1.99937
Csf3r	Lrp1	2.15581e-09	4.14404e-12	6.83348	16	6.134	6.58728	2.00062
Abca9	Csf3r	0.00236328	3.14116e-05	4.00195	8	3.285	3.67621	2.02966
Nav3	Neat1	0.000522241	5.49038e-06	4.3969	6	1.853	4.08219	2.05265
Bin1	Csf3r	1.20367e-09	2.20836e-12	6.92316	16	6.89	6.29929	2.05368
Csf1r	Itgam	5.50783e-09	1.14137e-11	6.68669	9	3.489	6.09046	2.06401
Igf1r	Il10ra	0.00330104	4.69694e-05	3.90574	6	1.15	3.46439	2.08515
Il10ra	Inpp5d	7.35875e-08	2.28739e-10	6.23304	7	3.194	5.53149	2.09377
Atp2a2	Itpr1	0.00788565	0.000134945	3.64261	8	2.068	3.0264	2.10503
Csf3r	P2ry12	6.2501e-11	9.1158e-14	7.36116	12	4.884	6.36041	2.11
Inpp5d	Maf	0.0456551	0.00114285	3.05036	6	1.206	2.60133	2.12311
Ank2	Atp2a2	1.41217e-05	9.19816e-08	5.21485	6	3.77	4.47855	2.13126
Arhgap5	Bin1	5.78989e-05	4.46684e-07	4.91378	8	3.158	4.11944	2.13987
Csf3r	Mpeg1	7.59636e-05	6.13624e-07	4.85119	8	1.874	4.06457	2.14094
Hexb	Itgam	4.76348e-07	1.93966e-09	5.88926	6	3.224	5.01082	2.1577
Abca9	P2ry12	6.40132e-06	3.70919e-08	5.38073	7	2.754	4.39271	2.16067
Gria1	Gria2	0.000272588	2.56173e-06	4.55967	12	3.907	3.77352	2.16302
Abca9	Bin1	1.9426e-05	1.32049e-07	5.14742	8	2.892	4.19706	2.17437
Csf1r	Mertk	9.17794e-16	4.66393e-19	8.84288	11	3.749	7.13489	2.19252
Bin1	Itga9	9.28092e-06	5.71198e-08	5.30248	7	1.921	4.12863	2.20896
Csf3r	Itgb5	1.37012e-08	3.26424e-11	6.53111	8	4.405	5.21872	2.22094
Aplp2	Atp2a2	0.000131556	1.13389e-06	4.72797	11	3.774	3.83992	2.22296
Ctsz	P2ry12	5.39036e-06	3.03031e-08	5.417	7	1.994	4.39117	2.23806
Abca9	Csf1r	3.55876e-18	1.40918e-21	9.46926	18	6.397	7.41156	2.25733
Neat1	Pcdh9	1.81734e-10	2.72257e-13	7.2137	6	1.962	5.42246	2.30892
Apoe	Slc1a2	1.09116e-11	1.2098e-14	7.6261	6	2.696	5.47763	2.33771
Il10ra	Mertk	4.36102e-07	1.6808e-09	5.91289	10	2.784	4.19626	2.36418
Arhgap5	Lrp1	3.14572e-07	1.2041e-09	5.96756	13	3.223	4.35555	2.36741
Arhgap45	Lrp1	1.40202e-07	4.80218e-10	6.11585	11	2.767	4.18912	2.39389
Csf3r	Itga9	8.09393e-07	3.57444e-09	5.78739	6	2.411	4.03705	2.40441
Cx3cr1	Itga9	2.4337e-20	6.90638e-24	10.0097	12	5.209	6.90838	2.4156
Itga9	Lrp1	1.22248e-09	2.25093e-12	6.92046	7	2.811	4.70373	2.4501
Csf1r	Fcgr2b	0.000105219	8.82213e-07	4.77869	7	1.324	3.10253	2.45722
Abca9	Plcg2	0.00281631	3.89014e-05	3.95107	6	1.287	2.56234	2.47233
Abca9	Il10ra	1.59033e-09	2.98073e-12	6.88057	8	2.909	4.38772	2.52397
Csf3r	Inpp5d	1.40981e-12	1.29328e-15	7.90939	6	2.833	4.64107	2.64668
Gria1	Scn1a	0.0440513	0.00109049	3.06441	6	0.894	1.83689	2.66975
Lrp1	Nav3	4.24191e-22	1.0918e-25	10.4121	14	4.27	5.82352	2.71454
Csf3r	Prkcd	4.26567e-10	7.0295e-13	7.08347	6	1.389	3.22526	3.04821
Csf3r	Trem2	6.20021e-11	9.00213e-14	7.36284	6	0.913	2.73685	3.56729
Csf3r	Mertk	1.38792e-23	2.8395e-27	10.7539	10	2.078	3.67773	3.737
Il10ra	Itga9	4.20959e-44	2.22252e-48	14.5687	13	3.17	4.741	3.88632
Abca9	Pld4	6.88708e-19	2.31804e-22	9.656	8	1.424	2.85501	4.2694

### Sheet: Young_Processes
gene_type1	gene_type2	pval-adjusted	pval	z_score	contact_count	permutation_mean	permutation_std	fold_changes
Aldoc	Slc1a2	0.00451854	7.70559e-05	3.78435	28	14.675	10.5252	1.35196
Ank2	Pink1	0.0379714	0.000939229	3.1088	17	9.822	8.74001	1.35832
Ank2	Gnas	0.00125551	1.73836e-05	4.13976	12	9.296	8.40001	1.49517
Slc1a2	Slc6a11	9.00758e-05	9.05227e-07	4.77351	23	12.677	8.83795	1.54218
Bin1	Pink1	0.010515	0.000204366	3.53438	7	4.818	6.25937	1.55478
Glud1	Slc1a2	0.0197366	0.000429705	3.33292	7	8.342	5.77122	1.56967
Atp2a2	Pink1	0.00231242	3.50087e-05	3.97623	6	6.835	6.77451	1.58478
Bin1	Gnas	0.0105536	0.000205465	3.53296	8	4.407	6.08611	1.58912
Ank2	Slc6a11	0.00812181	0.000151636	3.61249	11	3.762	5.82645	1.60219
Gnas	Itpr1	0.0239468	0.000545234	3.26608	11	5.083	5.30452	1.60418
Adcy1	Itpr1	0.0026284	4.07638e-05	3.93986	13	5.731	5.65984	1.70341
Ank2	Sdc3	0.00428965	7.25015e-05	3.79947	8	3.924	5.35363	1.70975
Ank2	Bin1	0.000824718	1.08094e-05	4.24748	10	4.884	5.89879	1.71698
Gnas	Pink1	1.46198e-08	6.48375e-11	6.42755	17	9.15	8.81844	1.72372
Gria1	Gria2	0.0356855	0.000874681	3.12978	9	4.552	4.07441	1.73932
Mfn1	Slc1a2	0.0202699	0.00044359	3.32406	9	5.296	4.33416	1.77485
Mfn2	Pink1	0.00189276	2.77559e-05	4.03112	10	2.484	4.93486	1.79232
Atp2a2	Lrp1	0.00199091	2.94932e-05	4.01683	6	2.623	4.66786	1.84269
Ank2	Grin2a	0.0252834	0.000580837	3.24813	8	2.632	3.61347	1.88493
Clu	Slc1a2	0.00211593	3.16011e-05	4.00053	9	4.432	4.47816	1.89195
Adcy1	Atp2a2	0.000317084	3.67045e-06	4.48356	8	3.406	4.9115	1.91834
Apoe	Slc1a2	4.24968e-14	7.76876e-17	8.2523	23	12.321	8.54901	1.9228
Aqp4	Slc1a2	0.00027195	3.10133e-06	4.51936	12	3.81	4.7	1.93329
Cd47	Pink1	0.00625884	0.000112351	3.68949	8	3.545	3.81679	1.94395
Ank2	Atp2a2	2.51115e-08	1.17168e-10	6.33696	16	6.405	6.34026	1.98422
Ank2	Pacs2	4.7696e-06	3.53175e-08	5.38955	8	2.769	5.30675	2.00711
Bin1	Gria2	0.00372863	6.16906e-05	3.83931	11	3.601	3.67931	2.01815
Atp2a2	Gria2	0.000449467	5.4728e-06	4.3976	9	4.711	4.36284	2.01976
Gnas	Pten	0.000140883	1.49134e-06	4.67201	9	3.004	4.26519	2.10257
Atp2a2	Gnas	3.38904e-11	9.88586e-14	7.35033	12	5.919	6.61671	2.12152
Gnas	Vdac1	0.000434823	5.2084e-06	4.40834	10	2.22	3.64446	2.15299
Cd47	Gria2	0.0203194	0.000444806	3.32329	8	2.12	2.91037	2.16136
Gnas	Syne1	0.00255724	3.95536e-05	3.94709	6	1.383	3.28394	2.17429
Aldoc	Slc6a11	3.27902e-12	7.72552e-15	7.68374	7	2.016	6.2644	2.20739
Gnas	Tomm20	1.84645e-05	1.57197e-07	5.11461	7	2.51	4.00989	2.24363
Ank2	Cd47	2.95908e-05	2.62465e-07	5.01697	10	3.793	3.88781	2.25878
Gria2	Mfn2	0.00247338	3.80332e-05	3.95647	7	1.751	2.98094	2.2811
Atp2a2	Vdac1	0.00510048	8.86966e-05	3.74921	6	1.28	2.859	2.29438
Ank2	Timp3	0.0075215	0.000139137	3.63473	7	0.995	2.68603	2.34901
Camta1	Gnas	2.96624e-12	6.96903e-15	7.69692	11	2.881	5.44347	2.39186
Pacs2	Prickle2	0.0181467	0.000388023	3.3612	6	0.303	2.29888	2.46534
Atp2a2	Bin1	2.45267e-10	8.15804e-13	7.06282	15	3.924	4.728	2.4771
Anks1b	Gria2	0.00362599	5.9466e-05	3.84832	6	1.395	2.14431	2.73794
Pink1	Ppfia2	4.95938e-05	4.63126e-07	4.90669	8	1.501	2.72872	2.75913
Apoe	Slc6a11	1.35849e-26	3.85515e-30	11.3466	8	2.062	4.89283	3.26756
Atp2a2	Scn8a	8.39246e-14	1.5619e-16	8.16845	6	1.908	3.35768	3.36988
Gria2	Sst	0.00489143	8.46416e-05	3.76093	6	0.737	1.36642	3.76122
Atp2a2	Sst	5.54042e-07	3.26886e-09	5.80239	6	0.842	1.7267	4.36081

### Sheet: Old_Soma
gene_type1	gene_type2	pval-adjusted	pval	z_score	contact_count	permutation_mean	permutation_std
Abca9	Hexb	0.0139876	5.58489e-05	3.86367	6	1.438	1.18074
Adcy8	Neat1	0.00156519	4.14431e-06	4.45759	6	1.207	1.07524
Aldoc	Gfap	0.024938	0.000196838	3.54429	6	1.565	1.25131
Ank2	Slc1a2	0.00143712	7.02791e-06	4.34299	11	3.462	1.73567
Aplp2	Gnas	0.00405621	2.47348e-05	4.05812	14	5.148	2.18131
Apoe	Bin1	0.0141132	2.96188e-05	4.01583	6	1.408	1.14348
Apoe	Ctss	0.0118635	9.1167e-05	4.07534	21	9.2605	2.77313
Apoe	Laptm5	0.0284808	0.000231147	3.5017	13	5.255	2.21178
Aqp4	Gsn	0.0266322	0.00011196	3.69038	8	2.333	1.53561
Aqp4	Megf10	0.0140001	5.42355e-05	3.87082	7	1.808	1.34132
Aqp4	Syne1	0.000109387	2.23792e-07	5.04752	10	2.363	1.51302
Arhgap45	Bin1	0.00373185	1.82498e-05	4.12859	6	1.356	1.12484
Arhgap45	Lrp1	0.00240537	1.10962e-05	4.24161	10	2.905	1.67271
Arhgap5	Csf1r	0.0102118	1.99122e-05	4.1085	8	2.065	1.44457
Atp2a2	Lrp1	0.0275633	0.000221831	3.51265	7	2.132	1.38585
Atp2a2	Pink1	0.0382534	0.000324406	3.41034	7	2.139	1.42537
Baiap3	Gnas	0.000107666	3.42174e-07	4.96575	6	0.99	1.00891
Bin1	C1qc	0.00088336	3.91762e-06	4.46964	6	1.192	1.0757
Bin1	Csf1r	3.82579e-05	1.13989e-07	5.17495	19	6.446	2.42592
Bin1	Cx3cr1	0.0242473	0.000189626	3.55412	17	7.316	2.72473
Bin1	Hexb	0.00705807	1.32288e-05	4.20199	13	4.502	2.02237
Bin1	Il10ra	0.012523	8.45398e-05	4.68538	10	2.7965	1.62593
Bin1	Inpp5d	0.0129405	9.00132e-05	3.74551	6	1.625	1.16806
Bin1	Itgb5	9.88969e-05	2.01677e-07	5.06737	7	1.355	1.11399
Bin1	Neat1	0.000474793	1.77546e-06	4.66504	10	2.5765	1.58818
Bin1	Pink1	0.00440989	2.69497e-05	4.03804	7	1.823	1.28206
Bin1	Slc6a6	0.0483404	0.000429728	3.3329	8	2.637	1.60911
C3ar1	Laptm5	0.0367638	0.000306921	3.42542	6	1.672	1.26349
Cd33	Csf1r	0.0123286	5.29676e-05	3.87658	6	1.453	1.17294
Cd33	Csf3r	0.00147059	6.32781e-06	4.36598	9	2.449	1.50047
Cd84	Lrp1	0.0312543	0.000218229	3.517	6	1.587	1.25476
Csf1	Neat1	1.30749e-12	5.78134e-16	8.00902	9	0.984	1.00087
Csf1r	Csf3r	0.0020101	7.6459e-06	4.46599	20.6667	8.09267	2.80483
Csf1r	Ctsz	0.013808	6.1784e-05	3.83894	8	2.218	1.50615
Csf1r	Hexb	0.037544	0.000192521	3.55013	14	5.876	2.28837
Csf1r	Il10ra	0.0187599	8.94064e-05	4.20869	15	5.531	2.24061
Csf1r	Irf8	0.043992	0.000383234	3.36463	9	3.055	1.76691
Csf1r	Itgb2	0.00368469	1.79706e-05	4.13213	7	1.609	1.30465
Csf1r	Lair1	0.0119716	8.27513e-05	3.9998	8.33333	2.41833	1.46076
Csf1r	Laptm5	0.0328315	0.000216441	3.52554	19	8.9075	2.86111
Csf1r	Lrp1	0.000108036	4.57469e-07	5.34301	22	7.5435	2.60619
Csf1r	Mertk	0.0164953	6.56439e-05	3.82403	10	3.152	1.79078
Csf1r	Neat1	0.0181896	7.53465e-05	3.86728	12	4.3385	2.00397
Csf1r	Ssh2	0.00632961	2.60319e-05	4.0534	8	2.258	1.41276
Csf1r	Stab1	1.0893e-06	1.50248e-09	5.93133	6	0.798	0.877038
Csf1r	Tmem119	0.0234943	0.000182678	3.56392	11	3.916	1.9877
Csf1r	Unc93b1	0.000164855	5.84242e-07	4.86091	6	1.02	1.0245
Csf3r	Ctsz	1.95128e-06	3.04087e-09	5.81449	11	2.432	1.47356
Csf3r	Cx3cr1	0.00915652	6.00061e-05	3.8461	21	9.299	3.0423
Csf3r	Hexb	0.0340691	0.00024152	3.48999	18	8.013	2.86161
Csf3r	Il10ra	0.000104673	2.53466e-07	5.54278	12.5	3.1185	1.6349
Csf3r	Inpp5d	2.99263e-07	5.64853e-10	6.08992	10	1.897	1.33056
Csf3r	Irf8	0.0163254	0.000117868	3.67728	8	2.421	1.51715
Csf3r	Itgam	0.000346973	1.53192e-06	4.66649	6	1.12	1.04575
Csf3r	Itgb5	0.0128507	4.85109e-05	3.89792	7	1.839	1.32404
Csf3r	Laptm5	0.0330758	0.000234221	3.49818	22	10.664	3.24054
Csf3r	Lrp1	0.000869625	4.35436e-06	4.84932	21	7.717	2.69985
Csf3r	Mertk	0.000139568	3.11328e-07	4.98405	6	1.06	0.991161
Csf3r	Neat1	0.0168993	0.000118556	3.96465	10	3.357	1.71833
Csf3r	Pld4	0.024521	0.000163122	3.59352	8	2.515	1.52636
Csf3r	Ptprc	7.39823e-05	2.18047e-07	5.05249	7	1.256	1.13687
Csf3r	Ssh2	2.23025e-09	1.1039e-12	7.02069	12	2.002	1.42408
Ctss	Lrp1	0.0101441	3.62181e-05	3.96814	9	2.741	1.57731
Ctsz	Cx3cr1	0.00953852	6.26984e-05	3.83533	11	3.632	1.92109
Ctsz	Laptm5	0.0229492	0.000153983	4.08861	10	2.97067	1.68796
Ctsz	Neat1	0.0398737	0.000325121	3.42228	6	1.688	1.26039
Ctsz	Plcg2	1.25149e-07	2.1309e-10	6.24412	6	0.734	0.843353
Cx3cr1	Il10ra	0.000556114	2.6241e-06	4.55461	17	6.027	2.40921
Cx3cr1	Itga9	0.0157079	0.000113202	3.68757	9	2.86	1.66505
Cx3cr1	Lair1	0.0174878	8.10191e-05	3.77186	6	1.469	1.20127
Cx3cr1	Lrp6	2.1062e-05	4.0866e-08	5.36326	6	0.948	0.941964
Cx3cr1	P2ry12	0.0163249	0.000100844	3.71689	11	3.859	1.92123
Cx3cr1	Ptprc	0.000799339	3.88789e-06	4.47127	6	1.184	1.0771
Cx3cr1	Ssh2	0.00909432	6.44095e-05	4.11467	8.5	2.4685	1.48406
Cx3cr1	Trem2	0.039518	0.000334869	3.40168	6	1.668	1.27349
Dock10	Il10ra	9.41319e-05	2.9322e-07	4.99563	6	1.035	0.993869
Dock10	Lrp1	0.0349543	0.000250984	3.4797	6	1.639	1.25327
Flt1	Slc6a6	0.00835033	5.37309e-05	3.8731	7	1.74	1.35809
Gfap	Neat1	2.08663e-08	1.54234e-11	6.64247	58	23.975	5.12234
Gnas	Syne1	0.000399279	1.79448e-06	4.63387	7	1.522	1.18217
Gria1	Plxna4	8.71937e-06	1.892e-08	5.50065	7	1.157	1.06224
Gria2	Lrp1	0.0498005	0.000449281	3.3205	10	3.629	1.91869
Hexb	Il10ra	0.00633586	3.27087e-05	4.08273	14.5	5.3275	2.25859
Hexb	Itgb5	0.0458701	0.000394696	3.35649	11	4.198	2.02652
Hexb	Laptm5	0.00440201	1.87138e-05	4.46424	22.3333	9.39267	2.89334
Hexb	Lrp1	0.00407874	2.04307e-05	4.10255	24	10.853	3.20459
Hexb	Nav3	0.0145478	8.77525e-05	3.75189	13	4.921	2.15331
Hexb	Plcg2	0.013442	5.3493e-05	3.87418	8	2.259	1.48186
Hexb	Sla	0.00326192	1.54996e-05	4.166	6	1.276	1.13394
Hk2	Laptm5	0.0493826	0.000445185	3.32306	6	1.681	1.29971
Hk2	Nav3	5.12316e-05	9.45895e-08	5.20967	6	0.93	0.973191
Il10ra	Itgb5	0.000130919	4.23363e-07	4.92428	12	3.103	1.80676
Il10ra	Lrp1	0.00118295	4.93399e-06	4.42005	18	6.496	2.60269
Il10ra	Nav3	0.00397124	2.24868e-05	4.08032	9	2.59	1.57096
Il10ra	Neat1	0.00477565	2.11301e-05	4.32907	10	2.858	1.63907
Il10ra	P2ry12	0.000326057	8.09091e-07	4.79606	6	1.151	1.01104
Il10ra	Plcg2	0.0233	0.00011553	3.90893	6.5	1.597	1.25398
Il10ra	Pld4	0.00157856	6.90702e-06	4.3468	9	2.347	1.53055
Il10ra	Tmem119	0.0248406	0.000167544	3.58654	6	1.594	1.22848
Inpp5d	Laptm5	0.00146278	4.71103e-06	4.43003	8	1.977	1.35958
Inpp5d	Lrp1	1.99432e-07	2.04677e-10	6.25042	17	4.241	2.0413
Inpp5d	P2ry12	2.9387e-05	9.56133e-08	5.20767	6	0.984	0.963195
Inpp5d	Ptprc	1.59218e-05	2.5954e-08	5.44465	6	0.966	0.924578
Irf8	Plcg2	1.40968e-06	2.23602e-09	6.00504	6.5	0.91	0.934933
Itgb2	Neat1	1.2121e-07	6.39949e-11	6.42954	6	0.736	0.818721
Itgb5	Neat1	0.0208361	9.29225e-05	4.03527	8.5	2.3835	1.50281
Laptm5	Lrp1	0.00431176	1.74219e-05	4.16818	21	9.1895	2.8073
Laptm5	Mpeg1	4.1336e-05	1.42129e-07	5.1336	12	2.995	1.75413
Laptm5	Plcg2	0.0177091	0.000111847	3.69064	13	4.869	2.20314
Laptm5	Plxna4	0.0171941	0.000108367	3.69867	9	2.727	1.69602
Laptm5	Ssh2	0.0079808	5.11424e-05	3.88511	9	2.639	1.63728
Lrp1	Maf	0.0405492	0.000300256	3.43138	8	2.598	1.57429
Lrp1	Mertk	0.0204967	0.000132429	3.64745	9	2.939	1.66171
Lrp1	Myo1f	0.0017698	7.77883e-06	4.32064	7	1.611	1.24727
Lrp1	Nav3	0.000956849	3.34951e-06	4.85507	12.6667	3.56133	1.84021
Lrp1	Neat1	0.00961016	6.69746e-05	3.81908	9	2.674	1.65642
Lrp1	Plcg2	0.00594224	1.2088e-05	4.65059	12	3.4755	1.77551
Nav3	P2ry12	1.07852e-06	8.86923e-10	6.01727	6	0.827	0.859692
Nav3	Plxna4	1.01019e-11	6.00013e-16	8.00445	7	0.668	0.79106
Neat1	Pacs2	0.00477911	1.51708e-05	4.17089	10	2.985	1.6819
Neat1	Plcg2	0.000188561	7.81497e-07	4.80301	6	1.043	1.03206
Neat1	Ptprc	1.53012e-06	3.5508e-09	5.7885	6	0.81	0.896605
Neat1	Syne1	8.83842e-09	1.04994e-11	6.6989	7	0.832	0.920748
Pink1	Scn8a	2.65919e-06	6.3487e-09	5.69009	6	0.861	0.903149
Plcg2	Pld4	2.78426e-10	1.28625e-13	7.31507	7	0.799	0.847702
Slc1a2	Slc6a11	0.0195017	9.0792e-05	3.83293	10	3.46	1.73349

### Sheet: Old_Processes
gene_type1	gene_type2	pval-adjusted	pval	z_score	contact_count	permutation_mean	permutation_std
Aldoc	Gfap	0.00124346	3.36458e-06	4.50208	17	6.116	2.41755
Aldoc	Slc6a11	0.00567258	2.1264e-05	4.0933	7	1.794	1.27183
Ank2	Apoe	0.0258911	0.000142506	3.62856	7	2.005	1.37658
Ank2	Atp2a2	4.25972e-06	1.14979e-08	5.5878	9	1.752	1.29711
Ank2	Camta1	7.37881e-07	1.92353e-09	5.89064	7	1.049	1.01025
Aplp2	Lrp1	1.2297e-05	2.28045e-08	5.46763	6	0.891	0.934408
Apoe	Arhgap45	1.45084e-13	7.94718e-17	8.24959	7	0.581	0.7781
Apoe	Ctss	0.015392	6.02372e-05	3.84516	15	5.852	2.3791
Apoe	Hexb	0.0259801	0.000116497	3.75583	7	1.8485	1.37366
Apoe	Laptm5	0.0005868	1.7117e-06	4.64363	17	5.856	2.39985
Apoe	Pcdh9	4.3461e-07	8.14581e-10	6.03103	9	1.558	1.23395
Apoe	Slc6a11	0.00223237	7.54315e-06	4.32742	10	2.694	1.6883
Apoe	Spp1	6.83841e-10	7.85272e-13	7.06811	8	0.951	0.997296
Arhgap5	Camta1	4.2144e-13	2.59138e-16	8.10713	6	0.48	0.680882
Atp2a2	Lrp1	8.8246e-08	1.46761e-10	6.30216	8	1.231	1.07408
Atp2a2	Pink1	0.0374103	0.000214796	3.5212	7	2.122	1.38532
Atp2a2	Sst	1.33401e-14	7.83547e-18	8.52208	7	0.576	0.753806
B2m	Ctss	1.27235e-38	1.42748e-42	13.6247	6	0.187	0.426651
Baiap3	Gnas	0.000402563	1.24009e-06	4.78753	7	1.413	1.16832
C1qb	Laptm5	0.000758536	2.0567e-06	5.07285	8.5	1.716	1.32748
Camta1	Gnas	0.00285543	1.26259e-05	4.21254	6	1.323	1.11026
Cbln1	Gfap	0.00130475	5.83811e-06	4.38355	7	1.578	1.2369
Cd47	Gfap	0.00894802	2.91132e-05	4.01989	10	3.19	1.69408
Csf1r	Ctss	0.0212541	0.000102991	4.25745	7.5	1.8655	1.30976
Csf1r	Laptm5	2.89694e-06	7.36064e-09	5.66478	9	1.718	1.28549
Ctss	Ctsz	0.0133721	4.55371e-05	3.91322	6	1.355	1.187
Ctss	Hexb	0.000379159	1.49387e-06	4.67166	6	1.118	1.04502
Ctss	Laptm5	0.0396672	0.000252885	3.47768	9	3.099	1.69682
Gfap	Pink1	0.00753292	2.80884e-05	4.02832	20	8.651	2.8173
Gfap	Timp3	0.0260127	9.47233e-05	3.73269	8	2.339	1.5166
Gnas	Lrp1	0.0318477	0.000178864	3.56945	6	1.565	1.24249
Gnas	Mfn2	8.30912e-07	1.95767e-09	5.88773	6	0.752	0.891345
Gria1	Gria2	0.000323102	1.17705e-06	4.72038	7	1.388	1.18889
Gria1	Itpr1	8.02933e-05	2.6601e-07	5.01439	7	1.337	1.12935
Gria1	Pink1	0.00760642	3.61896e-05	3.96833	9	2.592	1.61479
Hexb	Laptm5	4.3393e-07	1.10254e-09	5.98193	7	1.068	0.991653
Pink1	Sdc3	0.0297382	0.000128942	3.6543	6	1.542	1.21993
